# Cohort-stratified prioritization of CRISPR–Cas9 sgRNAs for HDR-mediated correction of *TP53* hotspot codons in ovarian, pancreatic, and colorectal cancer

**DOI:** 10.64898/2026.05.20.726726

**Authors:** Sathvik Loke, Neeraj Movva, Mishka Hota

## Abstract

*TP53* is mutated in roughly half of all human cancers. Eight recurrent missense substitutions in the DNA-binding domain (R175H, Y220C, G245S, R248Q, R248W, R249S, R273H, R282W) account for most of the mutational burden. Homology-directed repair (HDR) with a wild-type donor template is one of the few feasible routes to revert these alleles, but existing CRISPR sgRNA design tools rank candidates without reference to the cancer cohort being treated. We built a reproducible pipeline that prioritizes SpCas9 sgRNAs for HDR-mediated correction of *TP53* hotspot codons. The pipeline uses NM 000546.6 from NCBI, GRCh38 off-target search via Cas-OFFinder with the published Doench-2016 CFD matrices, on-target Doench-2016 (Rule Set 2) scores from CRISPOR, and per-cohort hotspot prevalence from three TCGA Pan-Cancer Atlas studies (HGSOC, *n* = 523; PDAC, *n* = 179; CRC, *n* = 534) accessed through cBioPortal. We enumerate guides whose cut sites fall within ±10 nt of each hotspot codon, exclude any candidate that fails to map to GRCh38, and score the remainder. The final set contains 21 SpCas9 NGG sgRNAs across the seven hotspots, with no PAM-desert residues. A single candidate at R248 (TP53-248-P-ad878223; spacer GCATGGGCGGCATGAACCGG, AGG PAM; off-target specificity 0.913 over 806 reference-genome hits) ranks first in all three cohorts and holds rank 1 in 97% of 147 weight settings tested. Four additional residues (R175, Y220, R273, R282) yield within-residue tier-1 picks robust in 100% of weight settings. Cohort-specific differences appear only in cross-residue ordering: R175 and R282 climb in CRC, consistent with the higher prevalence of R175H and R282W in colorectal tumors.
