## Supplementary Table S1: Per-cohort top-3 sgRNA candidates at each TP53 hotspot for "Cohort-stratified prioritization of CRISPR–Cas9 sgRNAs for HDR-mediated correction of *TP53* hotspot codons in ovarian, pancreatic, and colorectal cancer"

sgRNA_id	residue	ref_aa	hotspot_label	strand	spacer_5p_to_3p	pam	context_30mer	pam_position_cds_0based	cut_position_cds_0based	codon_start_cds_0based	cut_offset_from_codon_start_nt	crosses_exon_boundary	on_target_score	off_target_score	n_off_targets_total	on_target_backend	doench_rs3_score	crispor_mit_specificity	crispor_cfd_specificity	on_target_norm	off_target_norm	frequency_norm	cohort_residue_frequency	composite_score	composite_score_absolute	tier	cohort_id	cohort_label
TP53-248-P-ad878223	248	R	R248Q/R248W	+	GCATGGGCGGCATGAACCGG	AGG	TCCTGCATGGGCGGCATGAACCGGAGGCCC	744	741	741	0	False	0.550000	0.913259	806	crispor_doench2016	1.070000	78.0000	91.0000	0.833333	0.971539	1.000000	0.036328	0.908128	0.748978	tier_1	ov_tcga_pan_can_atlas_2018	OV (HGSOC)
TP53-248-P-ad878223	248	R	R248Q/R248W	+	GCATGGGCGGCATGAACCGG	AGG	TCCTGCATGGGCGGCATGAACCGGAGGCCC	744	741	741	0	False	0.550000	0.913259	806	crispor_doench2016	1.070000	78.0000	91.0000	0.833333	0.971539	1.000000	0.044692	0.908128	0.748978	tier_1	paad_tcga_pan_can_atlas_2018	PAAD (PDAC)
TP53-248-P-ad878223	248	R	R248Q/R248W	+	GCATGGGCGGCATGAACCGG	AGG	TCCTGCATGGGCGGCATGAACCGGAGGCCC	744	741	741	0	False	0.550000	0.913259	806	crispor_doench2016	1.070000	78.0000	91.0000	0.833333	0.971539	1.000000	0.061798	0.908128	0.748978	tier_1	coadread_tcga_pan_can_atlas_2018	COADREAD (CRC)
TP53-175-P-edd9dab9	175	R	R175H	+	AGCACATGACGGAGGTTGTG	AGG	TCACAGCACATGACGGAGGTTGTGAGGCGC	519	516	522	-6	False	0.580000	0.854140	797	crispor_doench2016	0.850000	78.0000	85.0000	0.500000	0.500000	0.969692	0.059925	0.593938	0.740180	tier_1	coadread_tcga_pan_can_atlas_2018	COADREAD (CRC)
TP53-248-M-f9518799	248	R	R248Q/R248W	-	TGATGGTGAGGATGGGCCTC	CGG	GTGATGATGGTGAGGATGGGCCTCCGGTTC	740	746	741	5	False	0.570000	0.794775	1000	crispor_doench2016	-0.020000	56.0000	79.0000	1.000000	0.000000	1.000000	0.036328	0.700000	0.723432	tier_2	ov_tcga_pan_can_atlas_2018	OV (HGSOC)
TP53-248-M-f9518799	248	R	R248Q/R248W	-	TGATGGTGAGGATGGGCCTC	CGG	GTGATGATGGTGAGGATGGGCCTCCGGTTC	740	746	741	5	False	0.570000	0.794775	1000	crispor_doench2016	-0.020000	56.0000	79.0000	1.000000	0.000000	1.000000	0.044692	0.700000	0.723432	tier_2	paad_tcga_pan_can_atlas_2018	PAAD (PDAC)
TP53-248-M-f9518799	248	R	R248Q/R248W	-	TGATGGTGAGGATGGGCCTC	CGG	GTGATGATGGTGAGGATGGGCCTCCGGTTC	740	746	741	5	False	0.570000	0.794775	1000	crispor_doench2016	-0.020000	56.0000	79.0000	1.000000	0.000000	1.000000	0.061798	0.700000	0.723432	tier_2	coadread_tcga_pan_can_atlas_2018	COADREAD (CRC)
TP53-175-P-edd9dab9	175	R	R175H	+	AGCACATGACGGAGGTTGTG	AGG	TCACAGCACATGACGGAGGTTGTGAGGCGC	519	516	522	-6	False	0.580000	0.854140	797	crispor_doench2016	0.850000	78.0000	85.0000	0.500000	0.500000	0.789501	0.028681	0.557900	0.704142	tier_1	ov_tcga_pan_can_atlas_2018	OV (HGSOC)
TP53-282-P-df8f08cf	282	R	R282W	+	TGGGAGAGACCGGCGCACAG	AGG	GTCCTGGGAGAGACCGGCGCACAGAGGAAG	853	850	843	7	False	0.650000	0.854951	917	crispor_doench2016	1.130000	86.0000	85.0000	1.000000	1.000000	0.606055	0.037453	0.921211	0.702696	tier_1	coadread_tcga_pan_can_atlas_2018	COADREAD (CRC)
TP53-248-P-1b938a88	248	R	R248Q/R248W	+	CCTGCATGGGCGGCATGAAC	CGG	AGTTCCTGCATGGGCGGCATGAACCGGAGG	741	738	741	-3	False	0.450000	0.916730	761	crispor_doench2016	-0.370000	86.0000	91.0000	0.000000	1.000000	1.000000	0.036328	0.500000	0.700019	tier_2	ov_tcga_pan_can_atlas_2018	OV (HGSOC)
TP53-248-P-1b938a88	248	R	R248Q/R248W	+	CCTGCATGGGCGGCATGAAC	CGG	AGTTCCTGCATGGGCGGCATGAACCGGAGG	741	738	741	-3	False	0.450000	0.916730	761	crispor_doench2016	-0.370000	86.0000	91.0000	0.000000	1.000000	1.000000	0.044692	0.500000	0.700019	tier_2	paad_tcga_pan_can_atlas_2018	PAAD (PDAC)
TP53-248-P-1b938a88	248	R	R248Q/R248W	+	CCTGCATGGGCGGCATGAAC	CGG	AGTTCCTGCATGGGCGGCATGAACCGGAGG	741	738	741	-3	False	0.450000	0.916730	761	crispor_doench2016	-0.370000	86.0000	91.0000	0.000000	1.000000	1.000000	0.061798	0.500000	0.700019	tier_2	coadread_tcga_pan_can_atlas_2018	COADREAD (CRC)
TP53-220-P-a371c9a4	220	Y	Y220C	+	GGTGCCCTATGAGCCGCCTG	AGG	TGGTGGTGCCCTATGAGCCGCCTGAGGTTG	670	667	657	10	False	0.630000	0.938507	751	crispor_doench2016	0.740000	75.0000	94.0000	0.500000	0.500000	0.473684	0.017208	0.494737	0.691289	tier_1	ov_tcga_pan_can_atlas_2018	OV (HGSOC)
TP53-282-M-b7fa9d64	282	R	R282W	-	GATTCTCTTCCTCTGTGCGC	CGG	CGGAGATTCTCTTCCTCTGTGCGCCGGTCT	842	848	843	5	False	0.550000	0.847119	799	crispor_doench2016	0.190000	81.0000	85.0000	0.545455	0.946012	0.606055	0.037453	0.677742	0.650347	tier_2	coadread_tcga_pan_can_atlas_2018	COADREAD (CRC)
TP53-220-P-a371c9a4	220	Y	Y220C	+	GGTGCCCTATGAGCCGCCTG	AGG	TGGTGGTGCCCTATGAGCCGCCTGAGGTTG	670	667	657	10	False	0.630000	0.938507	751	crispor_doench2016	0.740000	75.0000	94.0000	0.500000	0.500000	0.250000	0.011173	0.450000	0.646552	tier_1	paad_tcga_pan_can_atlas_2018	PAAD (PDAC)
TP53-175-P-edd9dab9	175	R	R175H	+	AGCACATGACGGAGGTTGTG	AGG	TCACAGCACATGACGGAGGTTGTGAGGCGC	519	516	522	-6	False	0.580000	0.854140	797	crispor_doench2016	0.850000	78.0000	85.0000	0.500000	0.500000	0.500000	0.022346	0.500000	0.646242	tier_1	paad_tcga_pan_can_atlas_2018	PAAD (PDAC)
TP53-245-P-6199e5b2	245	G	G245S	+	TGTAACAGTTCCTGCATGGG	CGG	CATGTGTAACAGTTCCTGCATGGGCGGCAT	731	728	732	-4	False	0.640000	0.876605	807	crispor_doench2016	0.890000	67.0000	87.0000	1.000000	0.000000	0.250000	0.011173	0.550000	0.632982	tier_1	paad_tcga_pan_can_atlas_2018	PAAD (PDAC)
TP53-273-P-90c6b2f7	273	R	R273H	+	ACTGGGACGGAACAGCTTTG	AGG	ATCTACTGGGACGGAACAGCTTTGAGGTGC	811	808	816	-8	True	0.540000	0.862773	785	crispor_doench2016	-0.050000	74.0000	85.0000	0.500000	0.500000	0.515146	0.031835	0.503029	0.631861	tier_1	coadread_tcga_pan_can_atlas_2018	COADREAD (CRC)
TP53-282-P-df8f08cf	282	R	R282W	+	TGGGAGAGACCGGCGCACAG	AGG	GTCCTGGGAGAGACCGGCGCACAGAGGAAG	853	850	843	7	False	0.650000	0.854951	917	crispor_doench2016	1.130000	86.0000	85.0000	1.000000	1.000000	0.250000	0.011173	0.850000	0.631485	tier_1	paad_tcga_pan_can_atlas_2018	PAAD (PDAC)
TP53-245-P-d9ea937e	245	G	G245S	+	ATGTGTAACAGTTCCTGCAT	GGG	CTACATGTGTAACAGTTCCTGCATGGGCGG	728	725	732	-7	False	0.620000	0.880913	794	crispor_doench2016	-0.030000	78.0000	88.0000	0.894737	0.056726	0.250000	0.011173	0.514386	0.624274	tier_2	paad_tcga_pan_can_atlas_2018	PAAD (PDAC)
TP53-282-P-df8f08cf	282	R	R282W	+	TGGGAGAGACCGGCGCACAG	AGG	GTCCTGGGAGAGACCGGCGCACAGAGGAAG	853	850	843	7	False	0.650000	0.854951	917	crispor_doench2016	1.130000	86.0000	85.0000	1.000000	1.000000	0.210526	0.007648	0.842105	0.623591	tier_1	ov_tcga_pan_can_atlas_2018	OV (HGSOC)
TP53-273-P-90c6b2f7	273	R	R273H	+	ACTGGGACGGAACAGCTTTG	AGG	ATCTACTGGGACGGAACAGCTTTGAGGTGC	811	808	816	-8	True	0.540000	0.862773	785	crispor_doench2016	-0.050000	74.0000	85.0000	0.500000	0.500000	0.473684	0.017208	0.494737	0.623569	tier_1	ov_tcga_pan_can_atlas_2018	OV (HGSOC)
TP53-245-P-6199e5b2	245	G	G245S	+	TGTAACAGTTCCTGCATGGG	CGG	CATGTGTAACAGTTCCTGCATGGGCGGCAT	731	728	732	-4	False	0.640000	0.876605	807	crispor_doench2016	0.890000	67.0000	87.0000	1.000000	0.000000	0.181818	0.011236	0.536364	0.619345	tier_1	coadread_tcga_pan_can_atlas_2018	COADREAD (CRC)
TP53-245-P-73e1faf7	245	G	G245S	+	CATGTGTAACAGTTCCTGCA	TGG	ACTACATGTGTAACAGTTCCTGCATGGGCG	727	724	732	-8	False	0.580000	0.906132	805	crispor_doench2016	0.860000	78.0000	90.0000	0.684211	0.388800	0.250000	0.011173	0.508745	0.611840	tier_2	paad_tcga_pan_can_atlas_2018	PAAD (PDAC)
TP53-245-P-d9ea937e	245	G	G245S	+	ATGTGTAACAGTTCCTGCAT	GGG	CTACATGTGTAACAGTTCCTGCATGGGCGG	728	725	732	-7	False	0.620000	0.880913	794	crispor_doench2016	-0.030000	78.0000	88.0000	0.894737	0.056726	0.181818	0.011236	0.500750	0.610638	tier_2	coadread_tcga_pan_can_atlas_2018	COADREAD (CRC)
TP53-245-P-6199e5b2	245	G	G245S	+	TGTAACAGTTCCTGCATGGG	CGG	CATGTGTAACAGTTCCTGCATGGGCGGCAT	731	728	732	-4	False	0.640000	0.876605	807	crispor_doench2016	0.890000	67.0000	87.0000	1.000000	0.000000	0.105263	0.003824	0.521053	0.604034	tier_1	ov_tcga_pan_can_atlas_2018	OV (HGSOC)
TP53-273-P-90c6b2f7	273	R	R273H	+	ACTGGGACGGAACAGCTTTG	AGG	ATCTACTGGGACGGAACAGCTTTGAGGTGC	811	808	816	-8	True	0.540000	0.862773	785	crispor_doench2016	-0.050000	74.0000	85.0000	0.500000	0.500000	0.375011	0.016760	0.475002	0.603834	tier_1	paad_tcga_pan_can_atlas_2018	PAAD (PDAC)
TP53-220-P-a371c9a4	220	Y	Y220C	+	GGTGCCCTATGAGCCGCCTG	AGG	TGGTGGTGCCCTATGAGCCGCCTGAGGTTG	670	667	657	10	False	0.630000	0.938507	751	crispor_doench2016	0.740000	75.0000	94.0000	0.500000	0.500000	0.030308	0.001873	0.406062	0.602614	tier_1	coadread_tcga_pan_can_atlas_2018	COADREAD (CRC)
TP53-245-P-73e1faf7	245	G	G245S	+	CATGTGTAACAGTTCCTGCA	TGG	ACTACATGTGTAACAGTTCCTGCATGGGCG	727	724	732	-8	False	0.580000	0.906132	805	crispor_doench2016	0.860000	78.0000	90.0000	0.684211	0.388800	0.181818	0.011236	0.495109	0.598203	tier_2	coadread_tcga_pan_can_atlas_2018	COADREAD (CRC)
TP53-245-P-d9ea937e	245	G	G245S	+	ATGTGTAACAGTTCCTGCAT	GGG	CTACATGTGTAACAGTTCCTGCATGGGCGG	728	725	732	-7	False	0.620000	0.880913	794	crispor_doench2016	-0.030000	78.0000	88.0000	0.894737	0.056726	0.105263	0.003824	0.485439	0.595327	tier_2	ov_tcga_pan_can_atlas_2018	OV (HGSOC)
TP53-282-M-2c1745bc	282	R	R282W	-	TCTGTGCGCCGGTCTCTCCC	AGG	TTCCTCTGTGCGCCGGTCTCTCCCAGGACA	831	837	843	-6	False	0.430000	0.822357	792	crispor_doench2016	0.750000	71.0000	82.0000	0.000000	0.775322	0.606055	0.037453	0.353808	0.582918	tier_2	coadread_tcga_pan_can_atlas_2018	COADREAD (CRC)
TP53-245-P-73e1faf7	245	G	G245S	+	CATGTGTAACAGTTCCTGCA	TGG	ACTACATGTGTAACAGTTCCTGCATGGGCG	727	724	732	-8	False	0.580000	0.906132	805	crispor_doench2016	0.860000	78.0000	90.0000	0.684211	0.388800	0.105263	0.003824	0.479798	0.582892	tier_2	ov_tcga_pan_can_atlas_2018	OV (HGSOC)
TP53-282-M-b7fa9d64	282	R	R282W	-	GATTCTCTTCCTCTGTGCGC	CGG	CGGAGATTCTCTTCCTCTGTGCGCCGGTCT	842	848	843	5	False	0.550000	0.847119	799	crispor_doench2016	0.190000	81.0000	85.0000	0.545455	0.946012	0.250000	0.011173	0.606531	0.579136	tier_2	paad_tcga_pan_can_atlas_2018	PAAD (PDAC)
TP53-282-M-b7fa9d64	282	R	R282W	-	GATTCTCTTCCTCTGTGCGC	CGG	CGGAGATTCTCTTCCTCTGTGCGCCGGTCT	842	848	843	5	False	0.550000	0.847119	799	crispor_doench2016	0.190000	81.0000	85.0000	0.545455	0.946012	0.210526	0.007648	0.598636	0.571241	tier_2	ov_tcga_pan_can_atlas_2018	OV (HGSOC)
TP53-249-P-ad878223	249	R	R249S	+	GCATGGGCGGCATGAACCGG	AGG	TCCTGCATGGGCGGCATGAACCGGAGGCCC	744	741	744	-3	False	0.550000	0.913259	806	crispor_doench2016	1.070000	78.0000	91.0000	0.625000	0.992626	0.000000	0.000000	0.610288	0.548978	tier_2	ov_tcga_pan_can_atlas_2018	OV (HGSOC)
TP53-249-P-ad878223	249	R	R249S	+	GCATGGGCGGCATGAACCGG	AGG	TCCTGCATGGGCGGCATGAACCGGAGGCCC	744	741	744	-3	False	0.550000	0.913259	806	crispor_doench2016	1.070000	78.0000	91.0000	0.625000	0.992626	0.000000	0.000000	0.610288	0.548978	tier_2	paad_tcga_pan_can_atlas_2018	PAAD (PDAC)
TP53-249-P-ad878223	249	R	R249S	+	GCATGGGCGGCATGAACCGG	AGG	TCCTGCATGGGCGGCATGAACCGGAGGCCC	744	741	744	-3	False	0.550000	0.913259	806	crispor_doench2016	1.070000	78.0000	91.0000	0.625000	0.992626	0.000000	0.000000	0.610288	0.548978	tier_2	coadread_tcga_pan_can_atlas_2018	COADREAD (CRC)
TP53-249-M-f9518799	249	R	R249S	-	TGATGGTGAGGATGGGCCTC	CGG	GTGATGATGGTGAGGATGGGCCTCCGGTTC	740	746	744	2	False	0.570000	0.794775	1000	crispor_doench2016	-0.020000	56.0000	79.0000	0.750000	0.740899	0.000000	0.000000	0.597270	0.523432	tier_2	ov_tcga_pan_can_atlas_2018	OV (HGSOC)
TP53-249-M-f9518799	249	R	R249S	-	TGATGGTGAGGATGGGCCTC	CGG	GTGATGATGGTGAGGATGGGCCTCCGGTTC	740	746	744	2	False	0.570000	0.794775	1000	crispor_doench2016	-0.020000	56.0000	79.0000	0.750000	0.740899	0.000000	0.000000	0.597270	0.523432	tier_2	paad_tcga_pan_can_atlas_2018	PAAD (PDAC)
TP53-249-M-f9518799	249	R	R249S	-	TGATGGTGAGGATGGGCCTC	CGG	GTGATGATGGTGAGGATGGGCCTCCGGTTC	740	746	744	2	False	0.570000	0.794775	1000	crispor_doench2016	-0.020000	56.0000	79.0000	0.750000	0.740899	0.000000	0.000000	0.597270	0.523432	tier_2	coadread_tcga_pan_can_atlas_2018	COADREAD (CRC)
TP53-249-M-17267e78	249	R	R249S	-	AGTGTGATGATGGTGAGGAT	GGG	TTCCAGTGTGATGATGGTGAGGATGGGCCT	747	753	744	9	False	0.610000	0.703440	1075	crispor_doench2016	0.380000	29.0000	69.0000	1.000000	0.546852	0.000000	0.000000	0.664056	0.516032	tier_1	ov_tcga_pan_can_atlas_2018	OV (HGSOC)
TP53-249-M-17267e78	249	R	R249S	-	AGTGTGATGATGGTGAGGAT	GGG	TTCCAGTGTGATGATGGTGAGGATGGGCCT	747	753	744	9	False	0.610000	0.703440	1075	crispor_doench2016	0.380000	29.0000	69.0000	1.000000	0.546852	0.000000	0.000000	0.664056	0.516032	tier_1	paad_tcga_pan_can_atlas_2018	PAAD (PDAC)
TP53-249-M-17267e78	249	R	R249S	-	AGTGTGATGATGGTGAGGAT	GGG	TTCCAGTGTGATGATGGTGAGGATGGGCCT	747	753	744	9	False	0.610000	0.703440	1075	crispor_doench2016	0.380000	29.0000	69.0000	1.000000	0.546852	0.000000	0.000000	0.664056	0.516032	tier_1	coadread_tcga_pan_can_atlas_2018	COADREAD (CRC)
TP53-282-M-2c1745bc	282	R	R282W	-	TCTGTGCGCCGGTCTCTCCC	AGG	TTCCTCTGTGCGCCGGTCTCTCCCAGGACA	831	837	843	-6	False	0.430000	0.822357	792	crispor_doench2016	0.750000	71.0000	82.0000	0.000000	0.775322	0.250000	0.011173	0.282597	0.511707	tier_2	paad_tcga_pan_can_atlas_2018	PAAD (PDAC)
TP53-282-M-2c1745bc	282	R	R282W	-	TCTGTGCGCCGGTCTCTCCC	AGG	TTCCTCTGTGCGCCGGTCTCTCCCAGGACA	831	837	843	-6	False	0.430000	0.822357	792	crispor_doench2016	0.750000	71.0000	82.0000	0.000000	0.775322	0.210526	0.007648	0.274702	0.503812	tier_2	ov_tcga_pan_can_atlas_2018	OV (HGSOC)
