## Supplementary Table S2: Per-(cohort, sgRNA) rank stability across 147 weight settings for "Cohort-stratified prioritization of CRISPR–Cas9 sgRNAs for HDR-mediated correction of *TP53* hotspot codons in ovarian, pancreatic, and colorectal cancer"

cohort_id	sgRNA_id	residue	n_settings	rank_min	rank_max	rank_median	frac_top_in_residue
coadread_tcga_pan_can_atlas_2018	TP53-175-P-edd9dab9	175	147	1	1	1	1.0
coadread_tcga_pan_can_atlas_2018	TP53-220-P-a371c9a4	220	147	1	1	1	1.0
coadread_tcga_pan_can_atlas_2018	TP53-245-P-73e1faf7	245	147	1	4	3	0.10884353741496598
coadread_tcga_pan_can_atlas_2018	TP53-245-P-ad878223	245	147	2	4	3	0.0
coadread_tcga_pan_can_atlas_2018	TP53-245-P-6199e5b2	245	147	1	6	3	0.42857142857142855
coadread_tcga_pan_can_atlas_2018	TP53-245-M-693dc878	245	147	1	5	4	0.46258503401360546
coadread_tcga_pan_can_atlas_2018	TP53-245-P-d9ea937e	245	147	2	5	5	0.0
coadread_tcga_pan_can_atlas_2018	TP53-245-P-1b938a88	245	147	3	6	6	0.0
coadread_tcga_pan_can_atlas_2018	TP53-248-P-ad878223	248	147	1	2	1	0.9659863945578231
coadread_tcga_pan_can_atlas_2018	TP53-248-P-1b938a88	248	147	2	3	2	0.0
coadread_tcga_pan_can_atlas_2018	TP53-248-M-f9518799	248	147	1	3	3	0.034013605442176874
coadread_tcga_pan_can_atlas_2018	TP53-249-P-ad878223	249	147	1	3	1	0.5578231292517006
coadread_tcga_pan_can_atlas_2018	TP53-249-M-17267e78	249	147	1	4	2	0.4421768707482993
coadread_tcga_pan_can_atlas_2018	TP53-249-M-f9518799	249	147	2	3	3	0.0
coadread_tcga_pan_can_atlas_2018	TP53-249-P-1b938a88	249	147	2	5	4	0.0
coadread_tcga_pan_can_atlas_2018	TP53-249-M-b43e3750	249	147	4	5	5	0.0
coadread_tcga_pan_can_atlas_2018	TP53-273-P-90c6b2f7	273	147	1	1	1	1.0
coadread_tcga_pan_can_atlas_2018	TP53-282-P-df8f08cf	282	147	1	1	1	1.0
coadread_tcga_pan_can_atlas_2018	TP53-282-M-b7fa9d64	282	147	2	2	2	0.0
coadread_tcga_pan_can_atlas_2018	TP53-282-M-2c1745bc	282	147	3	4	3	0.0
coadread_tcga_pan_can_atlas_2018	TP53-282-P-d412691b	282	147	3	4	4	0.0
ov_tcga_pan_can_atlas_2018	TP53-175-P-edd9dab9	175	147	1	1	1	1.0
ov_tcga_pan_can_atlas_2018	TP53-220-P-a371c9a4	220	147	1	1	1	1.0
ov_tcga_pan_can_atlas_2018	TP53-245-P-73e1faf7	245	147	1	4	3	0.10884353741496598
ov_tcga_pan_can_atlas_2018	TP53-245-P-ad878223	245	147	2	4	3	0.0
ov_tcga_pan_can_atlas_2018	TP53-245-P-6199e5b2	245	147	1	6	3	0.42857142857142855
ov_tcga_pan_can_atlas_2018	TP53-245-M-693dc878	245	147	1	5	4	0.46258503401360546
ov_tcga_pan_can_atlas_2018	TP53-245-P-d9ea937e	245	147	2	5	5	0.0
ov_tcga_pan_can_atlas_2018	TP53-245-P-1b938a88	245	147	3	6	6	0.0
ov_tcga_pan_can_atlas_2018	TP53-248-P-ad878223	248	147	1	2	1	0.9659863945578231
ov_tcga_pan_can_atlas_2018	TP53-248-P-1b938a88	248	147	2	3	2	0.0
ov_tcga_pan_can_atlas_2018	TP53-248-M-f9518799	248	147	1	3	3	0.034013605442176874
ov_tcga_pan_can_atlas_2018	TP53-249-P-ad878223	249	147	1	3	1	0.5578231292517006
ov_tcga_pan_can_atlas_2018	TP53-249-M-17267e78	249	147	1	4	2	0.4421768707482993
ov_tcga_pan_can_atlas_2018	TP53-249-M-f9518799	249	147	2	3	3	0.0
ov_tcga_pan_can_atlas_2018	TP53-249-P-1b938a88	249	147	2	5	4	0.0
ov_tcga_pan_can_atlas_2018	TP53-249-M-b43e3750	249	147	4	5	5	0.0
ov_tcga_pan_can_atlas_2018	TP53-273-P-90c6b2f7	273	147	1	1	1	1.0
ov_tcga_pan_can_atlas_2018	TP53-282-P-df8f08cf	282	147	1	1	1	1.0
ov_tcga_pan_can_atlas_2018	TP53-282-M-b7fa9d64	282	147	2	2	2	0.0
ov_tcga_pan_can_atlas_2018	TP53-282-M-2c1745bc	282	147	3	4	3	0.0
ov_tcga_pan_can_atlas_2018	TP53-282-P-d412691b	282	147	3	4	4	0.0
paad_tcga_pan_can_atlas_2018	TP53-175-P-edd9dab9	175	147	1	1	1	1.0
paad_tcga_pan_can_atlas_2018	TP53-220-P-a371c9a4	220	147	1	1	1	1.0
paad_tcga_pan_can_atlas_2018	TP53-245-P-73e1faf7	245	147	1	4	3	0.10884353741496598
paad_tcga_pan_can_atlas_2018	TP53-245-P-ad878223	245	147	2	4	3	0.0
paad_tcga_pan_can_atlas_2018	TP53-245-P-6199e5b2	245	147	1	6	3	0.42857142857142855
paad_tcga_pan_can_atlas_2018	TP53-245-M-693dc878	245	147	1	5	4	0.46258503401360546
paad_tcga_pan_can_atlas_2018	TP53-245-P-d9ea937e	245	147	2	5	5	0.0
paad_tcga_pan_can_atlas_2018	TP53-245-P-1b938a88	245	147	3	6	6	0.0
paad_tcga_pan_can_atlas_2018	TP53-248-P-ad878223	248	147	1	2	1	0.9659863945578231
paad_tcga_pan_can_atlas_2018	TP53-248-P-1b938a88	248	147	2	3	2	0.0
paad_tcga_pan_can_atlas_2018	TP53-248-M-f9518799	248	147	1	3	3	0.034013605442176874
paad_tcga_pan_can_atlas_2018	TP53-249-P-ad878223	249	147	1	3	1	0.5578231292517006
paad_tcga_pan_can_atlas_2018	TP53-249-M-17267e78	249	147	1	4	2	0.4421768707482993
paad_tcga_pan_can_atlas_2018	TP53-249-M-f9518799	249	147	2	3	3	0.0
paad_tcga_pan_can_atlas_2018	TP53-249-P-1b938a88	249	147	2	5	4	0.0
paad_tcga_pan_can_atlas_2018	TP53-249-M-b43e3750	249	147	4	5	5	0.0
paad_tcga_pan_can_atlas_2018	TP53-273-P-90c6b2f7	273	147	1	1	1	1.0
paad_tcga_pan_can_atlas_2018	TP53-282-P-df8f08cf	282	147	1	1	1	1.0
paad_tcga_pan_can_atlas_2018	TP53-282-M-b7fa9d64	282	147	2	2	2	0.0
paad_tcga_pan_can_atlas_2018	TP53-282-M-2c1745bc	282	147	3	4	3	0.0
paad_tcga_pan_can_atlas_2018	TP53-282-P-d412691b	282	147	3	4	4	0.0
